# HIFα isoform specific activities drive cell-type specificity of *VHL*-associated oncogenesis

**DOI:** 10.1101/2024.11.28.625663

**Authors:** Joanna D.C.C. Lima, Madeleine Hooker, Ran Li, Ayslan B. Barros, Norma Masson, Christopher W. Pugh, David R. Mole, Julie Adam, Peter J. Ratcliffe, Samvid Kurlekar

**Author notes:** These authors are co-senior and corresponding authors (Peter J. Ratcliffe, Samvid Kurlekar). **Materials and Correspondence** Peter J. Ratcliffe, Target Discovery Institute, Roosevelt Drive, Oxford, OX3 7FZ, UK., Samvid Kurlekar, Target Discovery Institute, Roosevelt Drive, Oxford, OX3 7FZ, UK.

## Abstract

Cancers arising from dysregulation of generally operative signaling pathways are often tissue specific, but the mechanisms underlying this paradox are poorly understood. Based on striking cell-type specificity, we postulated that these mechanisms must operate early in cancer development and set out to study them in a model of von Hippel Lindau (VHL) disease. Biallelic mutation of the VHL ubiquitin ligase leads to constitutive activation of hypoxia inducible factors HIF1A and HIF2A and is generally a truncal event in clear cell renal carcinoma. We used an oncogenic tagging strategy in which *VHL*-mutant cells are marked by tdTomato, enabling their observation, retrieval, and analysis early after *VHL*-inactivation. Our findings reveal markedly different consequences of HIF1A and HIF2A activation, but that both contribute to renal cell-type specific consequences of *VHL*-inactivation in the kidney. Early involvement of HIF2A in promoting proliferation within proximal tubular epithelium supports therapeutic targeting of HIF2A early in VHL disease.
