## Supplementary Table 3 for "HIFα isoform specific activities drive cell-type specificity of *VHL*-associated oncogenesis"

### Sheet: Cell_type_modules_filtered_meta
PEC	PTS1	PT_S2_M	PT_S3_M	PT_S2_F	PT_S3_F	LOH	DCT	PC	IC	Podo	Per	Endo	Fib	Macro	NK	Neutro	MC	B.lymph	T.lymph
Slc6a6	Slc5a2	Cyp2e1	Cyp7b1	Cyp4a14	Aadat	Slc12a1	Slc12a3	Aqp2	Tfcp2l1	Magi2	Gpc6	Plvap	Adamts5	Ctss	Klrd1	Junb	Lrp1	Ighm	H2-K1
Ncam1	Slc5a12	Ces1f	Serpina1d	Cyp4a10	Slc7a12	Wfdc15b	Wnk1	Fxyd4	Atp6v1g3	Thsd7a	Dgkb	Igfbp3	Cfh	Fyb	Klrk1	S100a6	Fn1	Cd79a	Arhgap45
Ptpn13	Slc6a19	Nat8	Slc22a13	Slc13a3	Slc22a7	Tfap2b	Tmem52b	Tmem45b	Kit	Ptpro	Slit3	Pbx1	Bgn	Cybb	Klre1	Srgn		Cd79b	Skap1
Cp	Spp2	Slc22a6	Mep1b	Hpd	Slc6a18	Kcnk1	Klhl3	Apela	Atp6v0d2	Nphs1	Pde3a	Meis2	Myl9	Ly86	Txk	Fxyd5		Apobec3	Ms4a4b
Akap12	Snhg11	Slco1a1	Slc22a7	Slc22a8	Serpina1f	Gpx6	Abca13	Phactr1	Itpr2	Wt1		Flt1	Pdgfrb	Unc93b1	Ccnd2	S100a8		Cd37	Lck
Tbc1d4		Cyp2j13	Serpina1f	Papss2	Slc22a19	Cldn19	Sgms2	Gata3	Eps8	Mgat5		Emcn	Lbh	Cd74	Jak1	Fos		H2-Ob	Gm2682
Gpc3		Adh1	Mettl7a2		Akr1c18	Ppp1r1b	Pvalb	Sptbn2	Slc4a9	Clic5		Plpp3	Mgp	Ctsc	Bin2	Dusp1		H2-DMb2	Ptpn22
Cpe		Inmt	Slc22a19		Slc22a13	Nccrp1	Sfrp1	Mal2	Atp6v1c2	H2-Q7		Adgrl4	Serping1	Inpp5d	Ccr2	Gmfg		Cd53	Hcst
Col4a1		Azgp1	BC035947		Mettl7a2	Epcam	Trpm6	Tpd52l1	Dmxl1	Nphs2		Tcf4	Itga8	Tgfbr1	Itgal	Alox5ap		Ighd	Cd3g
Col4a2		Cyp4a12a	Cyp2d9		Ppic	Ptger3	Wnk4	Pax2	Atp6v1b1	Mapt		Ptprb	Serpine2	Pou2f2		Ifitm1		Foxp1	Gimap4
Ltbp3			Cyp2a4		Scd1	Slit2	Ptgfr	Pappa	Col18a1	Fryl		Arhgap31	Rcn3	C1qb		Retnlg		Sell	Gimap3
Jun			Slc5a8		Cyp2a4	Cd82	Lhx1	Hsd11b2	Pde1a	Vegfa		Egfl7	Des	H2-DMa		Hdc		Bank1	Cd3d
Lbp			Rnf24		Slc5a10	F2rl1	Cwh43	Aqp3	Oxgr1	Cdkn1c		Fabp4		H2-DMb1		Mxd1		Ralgps2	Trac
Stc2			Mogat1		Mep1b	Paqr5	Uroc1	Mcoln3	Aldh1l1	Enpep		Plpp1		Csf1r		Hp		Hvcn1	Thy1
C3			Tmigd1		Rnf24	Slc16a5	Emx1	Tfap2a	Epb41l2	Sema3g		Cd200		Cd68				Siglecg	Lat
Fxyd1			Slc10a2		Cyp51	Plet1	Hoxb5os	Col26a1	Rnf152	Man1a2		Pecam1		Pld4				Cd19	Ccnd3
			Cd36		Socs2	Cldn8	Pgam2	Pde3b	Ralgapa2	Itgb5		Eng		P2ry6				Fcrla	Epsti1
			Ppic		Slc10a2	Utrn	Cadps2	Crybg1	Hepacam2	Cd59a		Rgcc		Trf				Rhoh	Cd28
			Cyp51		Acot7		Clu	Kif26b	Rcan2	Rhpn1		Ehd4		Cx3cr1				Cnp	Cd48
			Fmo5		Abcc3		Tmem72	Cdh1	Fam13a	Dpp4		Tek		Rgs10				Serpinb1a	Il7r
			Gpm6a		Agt		Hoxd8	Scd2	Ckmt1	Dpysl2		Igfbp5		Ccr5				Fcer2a	Lef1
			Slc6a13		Fam25c		Cables1	Cav2	Tmcc3	Mafb		Kdr		Ms4a7					Ly6c2
			Slc9a8		Myo5a		Ier3	Tbck	Syn2	Golim4		Cyyr1		C3ar1					S100a4
			Fgf1		Ace		Egf	Cav1	Plcg2	Rab3b		Nrp1		Clec4a2					Tcf7
			Slc22a2		Slco1a6		Ltc4s	Tspan8	Efhd1	H2-Q6		Ldb2
			Tet2		Gpm6a		Slc8a1	Pde8b	Slc43a2	Cmtm7		Adgrf5
			Acy1		Slc9a8		Cacnb4	Krt18	Wdr72	Optn		Heg1
					Bdh1		Rap1gap2	Tspan1	Ccbe1	Pard3b		Prex2
					Slc6a13			Cldn7	Grb10	Srgap1		Klf7
					Gm4450			Aqp4	Serpinb9	Dach1		Rapgef4
					Slc16a4			Fam129a	Tmem61	Mertk		Cd300lg
					Acy1			Btc	Ociad2	Arhgap28		Epas1
					Cyp4a31			Adgrg1	Pde4b	Cdc14a		Lims2
					Hmgcr			Ptprj	Car12	Plce1		Zeb1
								Scnn1a	Arhgap18	Nebl		Rapgef5
								Cdo1	Atp6v1h	Tmod3		Fgd5
								Hes1	Naaladl2	Sgip1		Hip1
								Nr3c2	Irs1	Dock4		Slc9a3r2
								Smim5		Zfp385b		Ptprm
								Cacnb2		St6galnac3		Bst2
								Efemp1		Iqgap2		Cdh5
								Kcnc2		Agrp		Esam
								Tmprss2		Myo1d		Mmrn2
								Kcnj10		9530026P05Rik		Tinagl1
								Tmem178		Lrrfip1		Chrm3
								Ptger1		Mcc		Fbxl7
								Elf5		Plekhg1		Ly6c1
								Nckap5		St3gal6		Crip2
								Muc20		Nsf		Gng11
								Lcn2		Dock5		Cavin3
										Tjp1		Dnm3
										Ntrk3		Id1
										Myo1e		Cd93
										Tmem150c		Inpp4b
										Alcam		Fam167b
										Zbtb7c		Icam2
										Plat		Entpd1
										Sox5		Id3
										Tmem108		Cd34
										Pak1		Tcim
										Astn2		Gpihbp1
										Ildr2		Shank3
										Nupr1		Gimap5
										Plod2		Ecscr
										Npr3		Ehd3
										Galnt10		Elmo1
										Fat1		Itga9
										Itga3		Eln
										Hspa12a
										St3gal1
										Ddn
										Colec12
										Eml2
										Cldn5
										Fry
										Nes
										Clic3
										Metrnl
										Aebp1
										Efnb1
										Pdpn
										Vim
										Arvcf
										Chst1
										Plekho1
										Kank1
										Mpp5
										Dag1
										Npr1
										Gsn
										Hs3st6
										Mmp23
										Shisa3
										Zbtb8a
										Tspan2
										Ehd2
										Lamb2
										Pdlim2
										Aplp1
										Gpsm3
										Fzd2
										St6galnac6
										Rarres1
										Agpat4
										Fgfbp1
										Ggt5
										Anxa1
										Hspb8
